# Modular vector assembly enables rapid assessment of emerging CRISPR technologies

**DOI:** 10.1101/2023.10.25.564061

**Authors:** Abby V. McGee, Yanjing V. Liu, Audrey L. Griffith, Zsofia M. Szegletes, Bronte Wen, Carolyn Kraus, Nathan W. Miller, Ryan J. Steger, Berta Escude Velasco, Justin A. Bosch, Jonathan D. Zirin, Raghuvir Viswanatha, Erik J. Sontheimer, Amy Goodale, Matthew A. Greene, Thomas M. Green, John G. Doench

## Abstract

The diversity of CRISPR systems, coupled with scientific ingenuity, has led to an explosion of applications; however, to test newly-described innovations in their model systems, researchers typically embark on cumbersome, one-off cloning projects to generate custom reagents that are optimized for their biological questions. Here, we leverage Golden Gate cloning to create the Fragmid toolkit, a modular set of CRISPR cassettes and delivery technologies, along with a web portal, resulting in a combinatorial platform that enables scalable vector assembly within days. We further demonstrate that multiple CRISPR technologies can be assessed in parallel in a pooled screening format using this resource, enabling the rapid optimization of both novel technologies and cellular models. These results establish Fragmid as a robust system for the rapid design of CRISPR vectors, and we anticipate that this assembly approach will be broadly useful for systematic development, comparison, and dissemination of CRISPR technologies.
