## Supplementary material for "Modular vector assembly enables rapid assessment of emerging CRISPR technologies": Supplementary Data 1.xlsx

### Sheet: README
Supplementary Data 1. Positive control guides
This file contains the following tabs:
Tab	Description
sgRNA sequences	sequence of each sgRNA validated from flow tiling libraries

### Sheet: sgRNA sequences
Guide sequence (5' -> 3')	Name	Gene target	Enzyme	Technology
AGCAACAGCGCCGCTACCAG	sgCD47_v1	CD47	SpCas9	CRISPRko
TTGTGCCTGCCGGCCGTGTG	sgCD55_v1	CD55	SpCas9	CRISPRko
AAAATCAGATGAACAATTGA	sgCD59_v1	CD59	SpCas9	CRISPRko
GAGCAGGCATCCGGCCTCCG	sgCD47_v4	CD47	SpCas9	CRISPRa
CTATACACAGCTTTATTCCT	sgCD274_v1	CD274	SpCas9	CRISPRa
CAGCAACAGCGCCGCTACCA	sgCD47_v6	CD47	SpCas9	CRISPRi
TTAGAACAAGGACGCGCCGC	sgCD55_v4	CD55	SpCas9	CRISPRi
GCCTGGCAGGATGCGCGGTG	sgCD81_v1	CD81	SpCas9	CRISPRi
CAAGTACTGTTACTGTCACAGAC	sgCD46_v4	CD46	EnAsCas12a	CRISPRko
CTTTCCAGGATCAGCTCAGCTAC	sgCD47_v2	CD47	EnAsCas12a	CRISPRko
TCTTCTGTAACCTGGACGGCACT	sgCD55_v4	CD55	EnAsCas12a	CRISPRko
AGTGCCTGCTGGGGACGGTAAGG	sgCD81_v4	CD81	EnAsCas12a	CRISPRko
ACTTTGACATGTTCCCTGAGAGC	sgCD4_v1	CD4	EnAsCas12a	CRISPRa
ACCGAAGGTCAGGAAAGTCCAAC	sgCD274_v1	CD274	EnAsCas12a	CRISPRa
AAAGCAGGTTGCACTTCATTCTT	sgADGRE5_v3	CD97 (ADGRE5)	EnAsCas12a	CRISPRa
GCTAAGAGGGAGCAGGGTCCCCG	sgDPP4_v1	CD26 (DPP4)	EnAsCas12a	CRISPRa
