## Supplementary material for "Modular vector assembly enables rapid assessment of emerging CRISPR technologies": Supplementary Data 2.xlsx

### Sheet: README
Supplementary Data 2. Oligos and Primers
This file contains the following tabs:
Tab	Description
Oligo sequences	Sequences of oligos used for cloning sgRNAs
Primer sequences	Sequences of custom primers used to amplify edited genomic loci and quantify AAV production

### Sheet: Oligo sequences
Oligo name	Oligo sequence	Description
EMX1 Guide Top	5’ CACCGAAGGTGAAAGAGAGATGGCT 3’	sgRNA targeting EMX1; for cloning into all-in-one AAV vectors
EMX1 Guide Bottom	5’ AAACAGCCATCTCTCTTTCACCTTC 3’	sgRNA targeting EMX1; for cloning into all-in-one AAV vectors

### Sheet: Primer sequences
Primer name	Primer sequence	Description
ITR_Forward	5’ CGGCCTCAGTGAGCGA 3’	Used for AAV quantification by ddPCR
ITR_Reverse	5’ GGAACCCCTAGTGATGGAGTT 3’	Used for AAV quantification by ddPCR
ITR_Probe	5’ FAM-CACTCCCTCTCTGCGCGCTCG-BHQ1 3’	Used for AAV quantification by ddPCR
EMX1_Forward	5’ GCCCTTGTCCTCATACCATAAT 3’	Used for PCR amplification of EMX1 locus
EMX1_Reverse	5’ GGACCTCTGTGAGGAGTAAATG 3’	Used for PCR amplification of EMX1 locus
