## Supplementary material for "Modular vector assembly enables rapid assessment of emerging CRISPR technologies": Supplementary Data 3.xlsx

### Sheet: README
Supplementary Data 3. Pooled GG Screen
The file contains the barcode annotations, barcode raw counts, and replicate correlations for the pooled GG screen (associated with Fig 4). This data was further processed prior to analyses, including log-normalization, calculation of log-fold-change from appropriate reference populations.
General Key:
D4	Early time point taken 4 days post-transduction.
D14	Final time point taken 14 days post-transduction, including Untreated or CD47 arms.
Untreated	No drug treatment, viability arm.
CD47	The cells were stained with anti-CD47 antibody and sorted for top 50% high bin and bottom 25% low bin.

### Sheet: Raw read counts
Cell line	Meljuso	Meljuso	Meljuso	Meljuso	Meljuso	Meljuso	Meljuso	Meljuso	pDNA
Arm	Untreated; D4	Untreated; D4	Untreated; D14	Untreated; D14	CD47; D14; Low bin	CD47; D14; High bin	CD47; D14; Low bin	CD47; D14; High bin
Replicate	Rep A	Rep B	Rep A	Rep B	Rep A	Rep A	Rep B	Rep B
TGTTGGCCGTCAGACCCTAGC	54546	37992	37321	46736	13645	4343	8298	2453	59461
CTGGTACTCGTCAGACCCTAG	68917	43921	49413	44842	10415	3432	8413	3537	75352
AGTGCGATCCGTCAGACCCTA	80988	52954	44148	33724	5348	6854	3519	7131	94911
TTCGTGGCCTCGTCAGACCCT	55294	39177	23867	23289	2458	4784	1958	3190	63662
CTCCATCCGTCAGACCCTAGC	107054	71876	47391	47505	5843	6017	6956	6183	116617
AGCTTGCGCGTCAGACCCTAG	76505	51885	38632	38244	3653	5438	1631	3349	92063
GACCTACCGCGTCAGACCCTA	112113	70186	47696	44225	4790	5645	6291	8166	113853
CACGAAGGAACGTCAGACCCT	107831	71274	53005	41416	6577	7807	5629	6166	113552
CTGACGTCGTCAGACCCTAGC	110086	72032	80518	74303	7703	13512	7924	13980	111013
CTGTACGTCGTCAGACCCTAG	106777	69308	96207	99357	13353	11789	5402	12889	111334
CCGCTTTATCGTCAGACCCTA	108949	69318	65851	84191	7703	15415	3974	13403	108098
CGTAGCTTGGCGTCAGACCCT	66478	41693	53595	41258	5435	7866	4074	6838	67795
CCCATCTCGTCAGACCCTAGC	129124	84789	92537	89675	19387	8735	19662	6786	137386
CGACTACCCGTCAGACCCTAG	144799	102876	101406	103826	24711	10376	22763	9820	154442
CTGGATCCGCGTCAGACCCTA	121382	78715	64860	48890	6556	8899	6355	8650	134921
TTCCGTCAAGCGTCAGACCCT	125590	80262	59122	48263	3852	7800	5657	7181	146708
AGAGTGCCGTCAGACCCTAGC	97152	65993	47538	45578	4054	6629	3616	6190	104777
AATCCCGCCGTCAGACCCTAG	101011	70371	44854	38252	3892	7169	6149	6175	119062
AGCCCTACCCGTCAGACCCTA	117921	76331	53420	46005	6135	7118	2106	5199	129801
TCACTCCTGCCGTCAGACCCT	101235	63986	41216	40982	4518	6939	3457	6195	105186
TTGGGTCCGTCAGACCCTAGC	128002	83008	86609	91291	9315	14674	9340	12365	133294
TTCGGACTCGTCAGACCCTAG	139366	90786	95635	110669	11824	17425	9852	14004	137693
AGTGTGGCGCGTCAGACCCTA	55679	31507	47907	41342	4365	7511	4531	6157	54896
CTGCTTCCTCCGTCAGACCCT	132592	83989	115984	89641	13821	18068	10791	12313	132923
CATGACCCGTCAGACCCTAGC	66437	45881	32982	37610	4785	3998	7363	3413	82281
TCTGGACACGTCAGACCCTAG	76557	55056	45777	45792	13730	3776	6430	2910	95224
CAACGAGACCGTCAGACCCTA	21359	15197	6865	8434	1139	1003	70	771	27122
TGGGTGATGGCGTCAGACCCT	51931	35592	22499	15616	2216	2686	1478	2579	64859
CCCACAACGTCAGACCCTAGC	90346	59057	27536	31808	8138	4708	3133	3799	109673
TGTTCCCCCGTCAGACCCTAG	79588	55928	33884	29561	2693	2983	6383	3383	100279
CAGCCATCACGTCAGACCCTA	25836	15395	9062	6176	562	804	37	1632	26529
CGTGTGTACGCGTCAGACCCT	5760	5262	959	2682	180	358	261	150	7920
CGTGTCACGTCAGACCCTAGC	25467	16694	16072	17029	2827	2439	1679	2094	27945
TACAGCCCCGTCAGACCCTAG	60117	37485	28684	29727	4468	4865	2435	4275	64764
TGCTCAGATCGTCAGACCCTA	56914	36839	43658	35452	3865	4833	2995	5297	65232
ACATGCCAGTCGTCAGACCCT	43047	27861	21973	27112	4779	4385	3121	4290	49449
AGCGAGTCGTCAGACCCTAGC	16011	10339	7951	5082	1370	645	784	682	19144
CATCCCTTCGTCAGACCCTAG	20086	14125	10009	8905	2077	764	2102	1656	23290
CGCATACCGCGTCAGACCCTA	30290	20646	16676	10145	1620	1299	965	852	40536
TGCCTGATCACGTCAGACCCT	40246	27317	14373	20236	2072	2810	1272	2713	53896
AACCGCTCGTCAGACCCTAGC	55497	34713	19969	29813	1320	4938	1278	2053	67276
TTCACGGCCGTCAGACCCTAG	31015	20217	10258	12970	288	1840	695	896	37727
ATTGCCGTGCGTCAGACCCTA	70653	43323	23340	22497	754	3300	2482	2757	84164
AACGGTGCGTCGTCAGACCCT	30349	19023	9592	9059	824	1230	838	1916	36216
AGCCTGTCGTCAGACCCTAGC	32415	21793	20312	21567	991	3487	1016	2424	40867
CCCACTTCCGTCAGACCCTAG	14787	9226	11348	14824	1421	1592	761	2238	19305
TCGTTCCCTCGTCAGACCCTA	10787	8195	7157	8246	1126	1040	291	555	11680
TGCCCTTCGACGTCAGACCCT	36854	27156	23444	28185	2266	2669	2170	2685	44754
ATCGCGTCGTCAGACCCTAGC	27662	17390	27770	27852	4193	2192	6928	3162	45286
AGACTGGCCGTCAGACCCTAG	63176	43645	64092	56182	15282	5979	21203	6139	102190
TCTCGAGCGCGTCAGACCCTA	19055	13700	7870	13275	2430	1954	211	2374	32066
ACCTACGACGCGTCAGACCCT	15752	10277	8828	16577	368	2567	480	1599	31196
CGAAACGCGTCAGACCCTAGC	42966	31557	23245	25137	2460	7470	2296	4216	79454
TCAGCCAACGTCAGACCCTAG	29813	23398	21584	16141	2408	3053	1716	5505	59052
TCGTGACCCCGTCAGACCCTA	34840	21771	23759	19088	1275	4222	611	2762	51023
TCCATCCCAGCGTCAGACCCT	18420	14203	11998	10280	259	1046	1166	2827	31604
ACGGTGACGTCAGACCCTAGC	12579	9241	19484	12642	2022	3670	1281	2917	20714
CGAGTCTGCGTCAGACCCTAG	14919	9649	16165	19691	1204	2347	1411	2918	22452
CGGATAGTACGTCAGACCCTA	21058	15851	39263	22948	821	5504	2629	4509	31474
CTTGGGTTGTCGTCAGACCCT	11478	6706	19054	15170	962	1876	181	3241	17455
CTAGGTCCGTCAGACCCTAGC	76047	54830	85498	96541	24380	5414	18917	7757	132972
TTCCAGGACGTCAGACCCTAG	93199	71099	87894	101339	22096	8996	17651	7203	159766
CGCCATACGCGTCAGACCCTA	84275	60352	68366	39278	5054	10495	5065	8105	142726
TGGTACCACGCGTCAGACCCT	69693	50415	53767	53520	4499	6289	5196	6320	125476
AGCAGTGCGTCAGACCCTAGC	79069	56504	49725	41883	5201	7650	3355	8338	119020
CCGACTACCGTCAGACCCTAG	111699	75536	65959	60714	6089	8718	3384	10185	185332
TTGCGACCACGTCAGACCCTA	83781	64290	42646	54048	7913	8204	5477	5673	125502
CTCGTGATTCCGTCAGACCCT	87808	64830	54621	53260	5167	6996	7206	7723	151097
AACCCACCGTCAGACCCTAGC	109967	69208	139181	112388	8394	19955	7586	18559	162508
CTTGGCACCGTCAGACCCTAG	73854	51537	95824	88035	4965	13254	4820	15217	110344
AGCTTCGACCGTCAGACCCTA	68675	44043	81723	81158	4452	16583	3422	12825	106812
TAGGACGACGCGTCAGACCCT	74096	51121	97986	99522	4236	16065	6505	16239	112928
CCATACGCGTCAGACCCTAGC	234136	150466	166903	154269	38634	13503	44184	12874	141529
TCACGACCCGTCAGACCCTAG	162126	102923	121717	118307	22663	10102	24192	8085	90426
ACTTGCGCTCGTCAGACCCTA	118867	83792	55021	43209	5675	10027	4708	6834	68134
AGGTGCATGGCGTCAGACCCT	135232	91964	57577	55334	6580	11829	7860	9683	82024
CAGTCCACGTCAGACCCTAGC	150041	105558	60884	57885	11374	12229	7882	10202	83139
AGCAGACACGTCAGACCCTAG	143489	104041	56927	53730	9200	13264	4364	9726	81491
CTCCTTGTACGTCAGACCCTA	146483	105458	81858	79767	5249	7591	7412	8197	85812
CCCTTCACCACGTCAGACCCT	148930	100353	68491	66801	6700	7997	6946	7723	84243
TGGATCCCGTCAGACCCTAGC	174174	120382	127127	114655	18726	21349	10240	17009	84773
CCATTGGTCGTCAGACCCTAG	147975	103043	92821	98303	10722	19035	9168	18184	68803
CCATCCTTGCGTCAGACCCTA	130901	88280	108343	102046	12408	18290	9335	16475	68431
ATCGTCGCAACGTCAGACCCT	121229	84056	82514	84388	9413	18404	7904	12023	64627
ACTACGCCGTCAGACCCTAGC	138501	92334	112394	93253	22817	7483	24461	8741	84677
ACCATCGGCGTCAGACCCTAG	241834	160223	184257	184960	50430	15523	40851	18775	148120
TACGGGAAGCGTCAGACCCTA	184520	116041	94848	77973	9684	14852	8943	9995	114688
TCGCTCTCACCGTCAGACCCT	142786	89165	67702	52853	7033	10465	6292	10860	73178
TCGTCGACGTCAGACCCTAGC	146759	95093	59266	61804	6932	10323	8080	8802	74591
CGTGAAGCCGTCAGACCCTAG	164553	109354	83405	74897	6697	11987	7092	13112	94857
AAACGGCAGCGTCAGACCCTA	143811	96532	81599	64420	10740	8801	9311	9620	82715
AACCCTGGACCGTCAGACCCT	115004	79627	45221	39773	4747	5543	5030	7839	63106
CACATCGCGTCAGACCCTAGC	141410	102729	97937	91482	9228	17884	9154	17675	67410
AACGAGCTCGTCAGACCCTAG	159265	106721	99917	105920	13420	20091	12203	19104	79427
ACAGCAGCCCGTCAGACCCTA	147256	98994	141509	124912	8118	21473	16361	18292	83208
TAACCGCCACCGTCAGACCCT	163844	109683	146365	133414	11738	26661	10963	21385	96463
TGTTGGCCGTCCGTATGCAGC	83824	56904	31592	38079	5415	7254	4633	6753	68134
CTGGTACTCGTCCGTATGCAG	79223	50992	27547	32319	6815	6139	5693	5068	69164
AGTGCGATCCGTCCGTATGCA	242723	158115	90950	79076	15431	19798	19854	18302	81262
TTCGTGGCCTCGTCCGTATGC	152281	102193	57415	53763	12014	11763	7836	11871	49220
CTCCATCCGTCCGTATGCAGC	275325	173613	100701	106252	22976	22505	25533	23303	88390
AGCTTGCGCGTCCGTATGCAG	191798	122539	79191	72509	16433	19546	10937	12377	66499
GACCTACCGCGTCCGTATGCA	255809	158881	176770	175460	31805	47118	29632	43103	93991
CACGAAGGAACGTCCGTATGC	200085	116946	149365	149637	28236	35287	18664	35087	74194
CTGACGTCGTCCGTATGCAGC	141282	97430	132727	140642	21358	36099	18603	31068	59023
CTGTACGTCGTCCGTATGCAG	143866	90500	118474	99322	21814	30637	16778	30720	57748
CCGCTTTATCGTCCGTATGCA	177006	113959	145510	129196	83451	11658	74813	14940	67104
CGTAGCTTGGCGTCCGTATGC	79115	52091	59166	62509	33187	5981	31731	6041	29485
CCCATCTCGTCCGTATGCAGC	203709	133553	81334	68983	21534	20533	16449	13843	169569
CGACTACCCGTCCGTATGCAG	175550	111346	74721	66309	15938	13409	12863	14380	141883
CTGGATCCGCGTCCGTATGCA	427765	267814	154747	156965	30881	42675	30131	32941	133036
TTCCGTCAAGCGTCCGTATGC	413242	267765	173056	143529	37686	38807	33036	32118	134801
AGAGTGCCGTCCGTATGCAGC	356634	214514	113322	117670	21237	26610	27999	25103	111086
AATCCCGCCGTCCGTATGCAG	293624	186570	98318	91995	27674	24290	26463	22131	101914
AGCCCTACCCGTCCGTATGCA	337818	213331	250744	230252	41879	63051	46279	58367	130289
TCACTCCTGCCGTCCGTATGC	258467	158891	184156	153184	34438	51080	28559	48974	96589
TTGGGTCCGTCCGTATGCAGC	136097	86749	128515	114703	19098	30799	24116	31323	51592
TTCGGACTCGTCCGTATGCAG	261632	168306	240449	221363	45527	62677	40923	58622	104117
AGTGTGGCGCGTCCGTATGCA	126931	81523	110837	105971	52643	13345	45861	11781	48347
CTGCTTCCTCCGTCCGTATGC	324823	197907	275598	248718	125263	26621	150631	22526	119471
CATGACCCGTCCGTATGCAGC	76363	53048	21041	25418	5527	5812	5871	5187	78630
TCTGGACACGTCCGTATGCAG	83980	51467	51287	34076	5553	5742	6290	6484	81539
CAACGAGACCGTCCGTATGCA	65752	44739	31536	26377	8088	5154	5804	4446	24508
TGGGTGATGGCGTCCGTATGC	142527	93829	62174	47852	11200	14252	10179	12499	54949
CCCACAACGTCCGTATGCAGC	278558	176880	82743	87207	24748	20514	17552	18451	102107
TGTTCCCCCGTCCGTATGCAG	219109	137455	71569	77039	11347	17081	16954	14823	80435
CAGCCATCACGTCCGTATGCA	49223	34807	37034	40635	5713	8779	4575	5837	26273
CGTGTGTACGCGTCCGTATGC	18177	9688	11655	8798	2626	2358	1393	1736	7276
CGTGTCACGTCCGTATGCAGC	52999	33661	32961	37134	6713	10700	5433	8103	23256
TACAGCCCCGTCCGTATGCAG	120560	86165	101561	82632	14601	21350	17758	21192	57631
TGCTCAGATCGTCCGTATGCA	123790	80120	92652	82372	40389	7718	38069	6694	53206
ACATGCCAGTCGTCCGTATGC	97367	61878	66275	61403	29925	9242	30312	6358	42977
AGCGAGTCGTCCGTATGCAGC	17049	13318	4783	3833	1753	1208	2184	1079	18367
CATCCCTTCGTCCGTATGCAG	26710	17905	11392	12664	4076	2462	1116	2825	25548
CGCATACCGCGTCCGTATGCA	122555	76556	57080	39419	9197	10319	10505	9127	45960
TGCCTGATCACGTCCGTATGC	161953	104045	76288	53899	16100	14332	10632	9687	60421
AACCGCTCGTCCGTATGCAGC	178547	106132	69744	50309	11910	14541	13253	9988	68600
TTCACGGCCGTCCGTATGCAG	114074	76515	38206	40317	11550	9029	10673	8856	45613
ATTGCCGTGCGTCCGTATGCA	185196	123497	109334	108930	21664	24377	19011	24362	92429
AACGGTGCGTCGTCCGTATGC	71186	45582	43482	49380	9997	13744	5918	9619	33419
AGCCTGTCGTCCGTATGCAGC	87904	55052	76822	59485	9761	16350	10591	14239	38319
CCCACTTCCGTCCGTATGCAG	44830	25852	41666	28669	4519	9434	6615	8092	19928
TCGTTCCCTCGTCCGTATGCA	22871	13481	16704	13947	7061	1018	6908	1658	9881
TGCCCTTCGACGTCCGTATGC	91604	60755	69277	64504	22738	6417	28816	5846	40458
ATCGCGTCGTCCGTATGCAGC	54420	33417	31435	24947	4683	6832	6982	4958	53358
AGACTGGCCGTCCGTATGCAG	134089	84597	70561	70317	15374	17468	11061	12854	137109
TCTCGAGCGCGTCCGTATGCA	89694	58893	46568	54844	6868	11811	6483	8897	33653
ACCTACGACGCGTCCGTATGC	107462	69612	56553	60673	10002	14837	13774	12368	41638
CGAAACGCGTCCGTATGCAGC	237773	150813	126444	125293	22653	31735	22136	28133	96163
TCAGCCAACGTCCGTATGCAG	187006	118400	107209	78987	15966	19548	17702	21295	73344
TCGTGACCCCGTCCGTATGCA	134577	84909	143079	133810	14262	31696	16097	30770	62746
TCCATCCCAGCGTCCGTATGC	80314	51264	81884	84352	8479	18475	6645	19011	40913
ACGGTGACGTCCGTATGCAGC	6896	3665	8850	6905	508	3022	787	3145	3328
CGAGTCTGCGTCCGTATGCAG	78462	46033	117485	84632	13779	28834	12582	26518	33657
CGGATAGTACGTCCGTATGCA	76300	50166	90283	102411	50351	7137	43912	9251	36052
CTTGGGTTGTCGTCCGTATGC	38730	25897	44667	54273	22094	4248	17539	2753	16834
CTAGGTCCGTCCGTATGCAGC	101401	67535	66207	55429	10853	9715	4662	9257	103641
TTCCAGGACGTCCGTATGCAG	136974	95355	95429	77210	15273	13272	13361	12313	145335
CGCCATACGCGTCCGTATGCA	421121	272307	279928	241082	46278	47636	44333	51968	159088
TGGTACCACGCGTCCGTATGC	387496	261182	215013	219113	44186	51133	38118	47914	146345
AGCAGTGCGTCCGTATGCAGC	311538	198542	183384	179682	29540	38926	33513	35536	121513
CCGACTACCGTCCGTATGCAG	434285	288040	239181	222041	48932	52580	40135	52253	177461
TTGCGACCACGTCCGTATGCA	236365	152299	252740	250400	28574	66505	29626	59690	120264
CTCGTGATTCCGTCCGTATGC	337925	203953	367390	335455	42750	85676	43495	83680	169445
AACCCACCGTCCGTATGCAGC	135176	87972	202533	182102	21600	44466	21940	44245	58769
CTTGGCACCGTCCGTATGCAG	310826	198112	443144	431852	46741	113734	43248	114094	132735
AGCTTCGACCGTCCGTATGCA	263265	163538	328908	330284	139710	30440	170476	29456	127479
TAGGACGACGCGTCCGTATGC	277956	170146	335227	369492	146855	25850	176264	25132	131399
CCATACGCGTCCGTATGCAGC	145156	98851	62352	72282	11197	10364	8730	12672	131455
TCACGACCCGTCCGTATGCAG	87760	54114	60057	40376	4992	6692	7742	6083	75727
ACTTGCGCTCGTCCGTATGCA	213146	139642	100660	85172	11853	17965	12886	14908	56834
AGGTGCATGGCGTCCGTATGC	243362	154034	104177	107179	13629	18375	22620	17224	63902
CAGTCCACGTCCGTATGCAGC	355455	232046	172026	138009	26730	29476	21678	26307	100734
AGCAGACACGTCCGTATGCAG	222660	152215	94790	86665	11877	17637	15177	19634	65451
CTCCTTGTACGTCCGTATGCA	172525	111560	151947	116847	19572	28369	18409	23900	68564
CCCTTCACCACGTCCGTATGC	161309	104866	132097	121733	13219	26485	17493	26456	63370
TGGATCCCGTCCGTATGCAGC	173771	106504	160268	138318	20914	30930	23293	30362	51707
CCATTGGTCGTCCGTATGCAG	166867	106346	170857	145287	21854	35013	24151	31584	51291
CCATCCTTGCGTCCGTATGCA	124169	86950	96058	97718	44785	9982	42185	10337	46816
ATCGTCGCAACGTCCGTATGC	101120	72230	104875	111853	34214	6404	41962	7741	42874
ACTACGCCGTCCGTATGCAGC	110119	71346	47376	61730	5009	9239	10346	9772	101265
ACCATCGGCGTCCGTATGCAG	159300	97821	74405	75178	14441	13004	7849	13660	145873
TACGGGAAGCGTCCGTATGCA	402848	248856	177577	138855	41521	35519	30449	31243	107776
TCGCTCTCACCGTCCGTATGC	239084	150823	85408	92573	19218	17049	15585	16590	59521
TCGTCGACGTCCGTATGCAGC	255374	156810	101547	80683	19091	18554	16958	17448	67107
CGTGAAGCCGTCCGTATGCAG	299189	190285	128031	128733	21293	20622	23034	21325	80326
AAACGGCAGCGTCCGTATGCA	169863	111216	129628	106279	20645	28214	18816	25546	68882
AACCCTGGACCGTCCGTATGC	127773	85559	100616	86208	7631	20821	12994	18905	52973
CACATCGCGTCCGTATGCAGC	170486	105387	152741	134216	21966	37248	16637	37693	52077
AACGAGCTCGTCCGTATGCAG	239267	146718	197790	213032	28795	54490	31182	45562	75332
ACAGCAGCCCGTCCGTATGCA	176027	112274	141014	155481	55223	11198	62190	11699	65852
TAACCGCCACCGTCCGTATGC	221221	141815	203861	186353	79000	17920	84576	15990	86259
TGTTGGCCGTCCTTCTCGAGC	64978	50367	71742	51953	13764	4498	9688	4611	65496
CTGGTACTCGTCCTTCTCGAG	69268	50931	73269	53460	11389	6009	10275	3436	71842
AGTGCGATCCGTCCTTCTCGA	77883	46602	35405	31791	4173	4239	2354	3118	83435
TTCGTGGCCTCGTCCTTCTCG	45813	31414	20048	17984	1005	2052	2790	2758	54898
CTCCATCCGTCCTTCTCGAGC	96492	66523	46520	52626	8574	5446	3344	3666	103098
AGCTTGCGCGTCCTTCTCGAG	74348	49660	34821	30559	4525	3757	4920	6309	82370
GACCTACCGCGTCCTTCTCGA	108264	72711	51880	48846	4263	9920	5538	7896	110977
CACGAAGGAACGTCCTTCTCG	91127	60303	41007	44639	3730	6070	4454	5241	87616
CTGACGTCGTCCTTCTCGAGC	52843	33521	50419	46683	5975	5746	4544	5291	50598
CTGTACGTCGTCCTTCTCGAG	79401	49387	73127	58757	7045	11421	7194	6814	75199
CCGCTTTATCGTCCTTCTCGA	79729	52615	51995	67256	4899	10660	7725	8063	79788
CGTAGCTTGGCGTCCTTCTCG	56992	34441	56759	48923	3080	6919	5357	7624	58623
CCCATCTCGTCCTTCTCGAGC	115821	75070	109079	86631	21196	8298	17048	6697	113779
CGACTACCCGTCCTTCTCGAG	143092	88876	131056	116220	25031	7822	25709	7784	140046
CTGGATCCGCGTCCTTCTCGA	107871	71030	56985	47610	4710	5170	3524	6166	112901
TTCCGTCAAGCGTCCTTCTCG	102251	69572	54385	43671	5400	7255	4341	7810	124133
AGAGTGCCGTCCTTCTCGAGC	91547	54789	52245	53632	3441	4435	7781	5140	91294
AATCCCGCCGTCCTTCTCGAG	98632	68828	53190	50332	5939	6094	3772	6172	110816
AGCCCTACCCGTCCTTCTCGA	120955	77805	73997	55188	6517	6978	5630	8104	123934
TCACTCCTGCCGTCCTTCTCG	90909	53857	43314	50685	3576	6667	2806	5248	83181
TTGGGTCCGTCCTTCTCGAGC	85181	55595	76841	82794	4393	9130	4356	8259	81978
TTCGGACTCGTCCTTCTCGAG	107199	70052	101040	92175	9014	14806	8187	13426	106102
AGTGTGGCGCGTCCTTCTCGA	41428	28708	36696	31213	4040	5069	2571	4016	43226
CTGCTTCCTCCGTCCTTCTCG	98315	65913	93114	81899	8708	14319	6873	10205	105455
CATGACCCGTCCTTCTCGAGC	54436	34940	27327	27811	6110	1455	3085	1797	60053
TCTGGACACGTCCTTCTCGAG	56767	36182	32221	30097	4949	2773	3156	1983	67248
CAACGAGACCGTCCTTCTCGA	16783	9298	6744	5660	1002	888	282	606	18781
TGGGTGATGGCGTCCTTCTCG	34596	23746	13910	9188	1669	1210	975	1153	43989
CCCACAACGTCCTTCTCGAGC	72042	49129	25107	27099	2346	3539	1509	2401	82926
TGTTCCCCCGTCCTTCTCGAG	61089	42654	28543	38949	3958	2913	960	2344	74190
CAGCCATCACGTCCTTCTCGA	12860	8094	3897	5458	1276	543	2287	736	16661
CGTGTGTACGCGTCCTTCTCG	6972	4160	2803	1604	8	121	0	224	7226
CGTGTCACGTCCTTCTCGAGC	15978	10349	10993	8274	83	752	385	972	19590
TACAGCCCCGTCCTTCTCGAG	34184	22424	21588	19000	2778	5420	1005	1346	40215
TGCTCAGATCGTCCTTCTCGA	33959	19909	18055	14722	789	4810	1498	1810	40902
ACATGCCAGTCGTCCTTCTCG	27827	16528	12664	18265	242	1769	2945	2381	32621
AGCGAGTCGTCCTTCTCGAGC	11185	8628	8110	6887	2150	530	1218	661	13477
CATCCCTTCGTCCTTCTCGAG	16644	9745	10289	11389	2622	973	1548	785	18777
CGCATACCGCGTCCTTCTCGA	27553	16880	8695	8500	571	664	1209	916	38546
TGCCTGATCACGTCCTTCTCG	34859	22474	15538	14067	1689	2736	630	1559	46160
AACCGCTCGTCCTTCTCGAGC	49490	31150	19944	17092	3067	1740	540	1730	58930
TTCACGGCCGTCCTTCTCGAG	27284	17613	15477	9423	1300	1243	2518	1401	35551
ATTGCCGTGCGTCCTTCTCGA	75976	44734	37766	36599	2998	4090	4171	3413	82586
AACGGTGCGTCGTCCTTCTCG	20781	14834	7675	7323	367	491	810	711	27155
AGCCTGTCGTCCTTCTCGAGC	28027	19965	19392	14001	1596	2452	1698	2162	34999
CCCACTTCCGTCCTTCTCGAG	11388	9328	9115	13637	384	1712	1002	973	14715
TCGTTCCCTCGTCCTTCTCGA	6299	3479	2214	4860	191	330	475	368	7413
TGCCCTTCGACGTCCTTCTCG	32185	20001	16372	10876	2154	1520	513	1752	38537
ATCGCGTCGTCCTTCTCGAGC	31938	24315	39566	47040	9078	3458	5165	2000	58257
AGACTGGCCGTCCTTCTCGAG	61979	42497	73405	81098	9327	3685	13410	5061	98163
TCTCGAGCGCGTCCTTCTCGA	17479	11984	13884	11789	1450	1017	85	2390	34843
ACCTACGACGCGTCCTTCTCG	15015	8998	12664	12931	481	643	72	954	31052
CGAAACGCGTCCTTCTCGAGC	37841	21412	23830	25505	727	4035	1112	2807	69291
TCAGCCAACGTCCTTCTCGAG	24335	19688	12291	16449	1424	2982	638	2464	48715
TCGTGACCCCGTCCTTCTCGA	32833	22455	19022	20209	936	1669	2502	4473	52393
TCCATCCCAGCGTCCTTCTCG	13201	8402	7019	5672	893	1059	514	1243	23214
ACGGTGACGTCCTTCTCGAGC	11340	6884	15677	14809	117	1379	2652	1806	16832
CGAGTCTGCGTCCTTCTCGAG	11677	6012	8690	9839	582	1548	1158	2057	20735
CGGATAGTACGTCCTTCTCGA	17533	12052	19151	18610	1662	2905	1427	4014	29481
CTTGGGTTGTCGTCCTTCTCG	8745	4991	11841	8288	352	1395	981	2242	15959
CTAGGTCCGTCCTTCTCGAGC	48238	34038	62163	79278	9535	3217	13032	2005	79223
TTCCAGGACGTCCTTCTCGAG	74680	49517	85713	103864	18775	5740	21060	5583	129009
CGCCATACGCGTCCTTCTCGA	69448	49930	34002	42557	2414	5651	3764	6247	121687
TGGTACCACGCGTCCTTCTCG	64353	38410	38986	31889	3345	4352	2868	3808	114030
AGCAGTGCGTCCTTCTCGAGC	59610	39952	35013	31369	2265	5554	3070	5649	98617
CCGACTACCGTCCTTCTCGAG	87539	52529	66026	57686	4600	8013	4813	7350	155722
TTGCGACCACGTCCTTCTCGA	73118	52193	43461	45082	4479	8424	2595	6427	118419
CTCGTGATTCCGTCCTTCTCG	68072	50881	44277	47487	5198	6466	3335	4537	121488
AACCCACCGTCCTTCTCGAGC	71130	50712	108165	84438	3024	13457	7102	13901	116753
CTTGGCACCGTCCTTCTCGAG	68439	47953	71026	86646	7193	12802	3508	13272	113208
AGCTTCGACCGTCCTTCTCGA	51942	32951	57995	60652	3183	8993	2715	10247	87886
TAGGACGACGCGTCCTTCTCG	68081	47267	88563	74606	4660	11165	5062	13819	111717
CCATACGCGTCCTTCTCGAGC	196438	137545	166876	157393	36194	10224	31404	9761	135234
TCACGACCCGTCCTTCTCGAG	163649	104136	126877	130978	22923	8192	24540	9094	97027
ACTTGCGCTCGTCCTTCTCGA	109620	75850	48497	56431	4857	6552	6021	6677	75177
AGGTGCATGGCGTCCTTCTCG	125904	85645	62334	58472	4810	9177	6268	7218	88410
CAGTCCACGTCCTTCTCGAGC	150519	100912	78812	74045	10825	8929	9663	9794	97469
AGCAGACACGTCCTTCTCGAG	133744	95141	75535	60680	10936	9638	10239	7684	87731
CTCCTTGTACGTCCTTCTCGA	149771	99045	71477	83920	7730	9369	6419	9566	91931
CCCTTCACCACGTCCTTCTCG	151586	106332	72257	68610	6463	10056	7828	8444	92933
TGGATCCCGTCCTTCTCGAGC	127896	86933	101794	98323	10182	12618	6442	15109	73544
CCATTGGTCGTCCTTCTCGAG	141742	97009	117654	116495	8373	13048	9123	17732	80459
CCATCCTTGCGTCCTTCTCGA	120272	80314	79411	83465	7108	14066	4023	9469	71027
ATCGTCGCAACGTCCTTCTCG	107565	71301	82275	81306	8080	13433	6078	9430	63033
ACTACGCCGTCCTTCTCGAGC	129797	96510	131587	108711	19933	6829	25428	6277	91806
ACCATCGGCGTCCTTCTCGAG	210382	149361	170446	193774	37748	11916	34026	13757	142158
TACGGGAAGCGTCCTTCTCGA	148458	91324	74337	63688	7408	12242	6443	8370	100977
TCGCTCTCACCGTCCTTCTCG	107184	70931	41202	45534	3558	4368	5072	5816	71558
TCGTCGACGTCCTTCTCGAGC	116340	77708	71009	68693	5941	7092	4853	4699	75094
CGTGAAGCCGTCCTTCTCGAG	133679	94444	65172	52392	6696	7489	7615	8262	87128
AAACGGCAGCGTCCTTCTCGA	135226	91061	38955	42971	7319	7223	5680	5203	61820
AACCCTGGACCGTCCTTCTCG	104008	78788	40679	40440	3083	5771	4105	6566	50671
CACATCGCGTCCTTCTCGAGC	95837	66429	82910	69602	4761	12702	7083	9607	51946
AACGAGCTCGTCCTTCTCGAG	135011	86798	117967	112931	9791	14948	6967	15748	78860
ACAGCAGCCCGTCCTTCTCGA	110371	74727	92505	69871	7454	8812	4175	9433	61997
TAACCGCCACCGTCCTTCTCG	130237	88063	111482	109255	6852	17454	7603	11905	92235

### Sheet: Library annotation
Construct Barcode	Construct	sgRNA
TGTTGGCCGTCAGACCCTAGC	Cas9KO_CD47_EFS	AGCAACAGCGCCGCTACCAG
CTGGTACTCGTCAGACCCTAG	Cas9KO_CD47_EFS	AGCAACAGCGCCGCTACCAG
AGTGCGATCCGTCAGACCCTA	Cas9KO_PLK1_EFS	GTTGGAGCTCTGCCGCCGGA
TTCGTGGCCTCGTCAGACCCT	Cas9KO_PLK1_EFS	GTTGGAGCTCTGCCGCCGGA
CTCCATCCGTCAGACCCTAGC	Cas9KO_RPL3_EFS	ATGGAGATCCAGGTGAACGG
AGCTTGCGCGTCAGACCCTAG	Cas9KO_RPL3_EFS	ATGGAGATCCAGGTGAACGG
GACCTACCGCGTCAGACCCTA	Cas9KO_DBR1_EFS	AGATCTTATCCAGCTCGCCG
CACGAAGGAACGTCAGACCCT	Cas9KO_DBR1_EFS	AGATCTTATCCAGCTCGCCG
CTGACGTCGTCAGACCCTAGC	Cas9KO_INTERGENIC_v3_EFS	AAGTTGTGAATGAAAAGCCG
CTGTACGTCGTCAGACCCTAG	Cas9KO_INTERGENIC_v3_EFS	AAGTTGTGAATGAAAAGCCG
CCGCTTTATCGTCAGACCCTA	Cas9KO_INTERGENIC_v4_EFS	AGTTCTGTTCGATAGATGCC
CGTAGCTTGGCGTCAGACCCT	Cas9KO_INTERGENIC_v4_EFS	AGTTCTGTTCGATAGATGCC
CCCATCTCGTCAGACCCTAGC	Cas9KO_CD47_EFS	AGCAACAGCGCCGCTACCAG
CGACTACCCGTCAGACCCTAG	Cas9KO_CD47_EFS	AGCAACAGCGCCGCTACCAG
CTGGATCCGCGTCAGACCCTA	Cas9KO_PLK1_EFS	GTTGGAGCTCTGCCGCCGGA
TTCCGTCAAGCGTCAGACCCT	Cas9KO_PLK1_EFS	GTTGGAGCTCTGCCGCCGGA
AGAGTGCCGTCAGACCCTAGC	Cas9KO_RPL3_EFS	ATGGAGATCCAGGTGAACGG
AATCCCGCCGTCAGACCCTAG	Cas9KO_RPL3_EFS	ATGGAGATCCAGGTGAACGG
AGCCCTACCCGTCAGACCCTA	Cas9KO_DBR1_EFS	AGATCTTATCCAGCTCGCCG
TCACTCCTGCCGTCAGACCCT	Cas9KO_DBR1_EFS	AGATCTTATCCAGCTCGCCG
TTGGGTCCGTCAGACCCTAGC	Cas9KO_INTERGENIC_v3_EFS	AAGTTGTGAATGAAAAGCCG
TTCGGACTCGTCAGACCCTAG	Cas9KO_INTERGENIC_v3_EFS	AAGTTGTGAATGAAAAGCCG
AGTGTGGCGCGTCAGACCCTA	Cas9KO_INTERGENIC_v4_EFS	AGTTCTGTTCGATAGATGCC
CTGCTTCCTCCGTCAGACCCT	Cas9KO_INTERGENIC_v4_EFS	AGTTCTGTTCGATAGATGCC
CATGACCCGTCAGACCCTAGC	Cas9KO_CD47_PGK	AGCAACAGCGCCGCTACCAG
TCTGGACACGTCAGACCCTAG	Cas9KO_CD47_PGK	AGCAACAGCGCCGCTACCAG
CAACGAGACCGTCAGACCCTA	Cas9KO_PLK1_PGK	GTTGGAGCTCTGCCGCCGGA
TGGGTGATGGCGTCAGACCCT	Cas9KO_PLK1_PGK	GTTGGAGCTCTGCCGCCGGA
CCCACAACGTCAGACCCTAGC	Cas9KO_RPL3_PGK	ATGGAGATCCAGGTGAACGG
TGTTCCCCCGTCAGACCCTAG	Cas9KO_RPL3_PGK	ATGGAGATCCAGGTGAACGG
CAGCCATCACGTCAGACCCTA	Cas9KO_DBR1_PGK	AGATCTTATCCAGCTCGCCG
CGTGTGTACGCGTCAGACCCT	Cas9KO_DBR1_PGK	AGATCTTATCCAGCTCGCCG
CGTGTCACGTCAGACCCTAGC	Cas9KO_INTERGENIC_v3_PGK	AAGTTGTGAATGAAAAGCCG
TACAGCCCCGTCAGACCCTAG	Cas9KO_INTERGENIC_v3_PGK	AAGTTGTGAATGAAAAGCCG
TGCTCAGATCGTCAGACCCTA	Cas9KO_INTERGENIC_v4_PGK	AGTTCTGTTCGATAGATGCC
ACATGCCAGTCGTCAGACCCT	Cas9KO_INTERGENIC_v4_PGK	AGTTCTGTTCGATAGATGCC
AGCGAGTCGTCAGACCCTAGC	Cas9KO_CD47_PGK	AGCAACAGCGCCGCTACCAG
CATCCCTTCGTCAGACCCTAG	Cas9KO_CD47_PGK	AGCAACAGCGCCGCTACCAG
CGCATACCGCGTCAGACCCTA	Cas9KO_PLK1_PGK	GTTGGAGCTCTGCCGCCGGA
TGCCTGATCACGTCAGACCCT	Cas9KO_PLK1_PGK	GTTGGAGCTCTGCCGCCGGA
AACCGCTCGTCAGACCCTAGC	Cas9KO_RPL3_PGK	ATGGAGATCCAGGTGAACGG
TTCACGGCCGTCAGACCCTAG	Cas9KO_RPL3_PGK	ATGGAGATCCAGGTGAACGG
ATTGCCGTGCGTCAGACCCTA	Cas9KO_DBR1_PGK	AGATCTTATCCAGCTCGCCG
AACGGTGCGTCGTCAGACCCT	Cas9KO_DBR1_PGK	AGATCTTATCCAGCTCGCCG
AGCCTGTCGTCAGACCCTAGC	Cas9KO_INTERGENIC_v3_PGK	AAGTTGTGAATGAAAAGCCG
CCCACTTCCGTCAGACCCTAG	Cas9KO_INTERGENIC_v3_PGK	AAGTTGTGAATGAAAAGCCG
TCGTTCCCTCGTCAGACCCTA	Cas9KO_INTERGENIC_v4_PGK	AGTTCTGTTCGATAGATGCC
TGCCCTTCGACGTCAGACCCT	Cas9KO_INTERGENIC_v4_PGK	AGTTCTGTTCGATAGATGCC
ATCGCGTCGTCAGACCCTAGC	Cas9KO_CD47_EF1a	AGCAACAGCGCCGCTACCAG
AGACTGGCCGTCAGACCCTAG	Cas9KO_CD47_EF1a	AGCAACAGCGCCGCTACCAG
TCTCGAGCGCGTCAGACCCTA	Cas9KO_PLK1_EF1a	GTTGGAGCTCTGCCGCCGGA
ACCTACGACGCGTCAGACCCT	Cas9KO_PLK1_EF1a	GTTGGAGCTCTGCCGCCGGA
CGAAACGCGTCAGACCCTAGC	Cas9KO_RPL3_EF1a	ATGGAGATCCAGGTGAACGG
TCAGCCAACGTCAGACCCTAG	Cas9KO_RPL3_EF1a	ATGGAGATCCAGGTGAACGG
TCGTGACCCCGTCAGACCCTA	Cas9KO_DBR1_EF1a	AGATCTTATCCAGCTCGCCG
TCCATCCCAGCGTCAGACCCT	Cas9KO_DBR1_EF1a	AGATCTTATCCAGCTCGCCG
ACGGTGACGTCAGACCCTAGC	Cas9KO_INTERGENIC_v3_EF1a	AAGTTGTGAATGAAAAGCCG
CGAGTCTGCGTCAGACCCTAG	Cas9KO_INTERGENIC_v3_EF1a	AAGTTGTGAATGAAAAGCCG
CGGATAGTACGTCAGACCCTA	Cas9KO_INTERGENIC_v4_EF1a	AGTTCTGTTCGATAGATGCC
CTTGGGTTGTCGTCAGACCCT	Cas9KO_INTERGENIC_v4_EF1a	AGTTCTGTTCGATAGATGCC
CTAGGTCCGTCAGACCCTAGC	Cas9KO_CD47_EF1a	AGCAACAGCGCCGCTACCAG
TTCCAGGACGTCAGACCCTAG	Cas9KO_CD47_EF1a	AGCAACAGCGCCGCTACCAG
CGCCATACGCGTCAGACCCTA	Cas9KO_PLK1_EF1a	GTTGGAGCTCTGCCGCCGGA
TGGTACCACGCGTCAGACCCT	Cas9KO_PLK1_EF1a	GTTGGAGCTCTGCCGCCGGA
AGCAGTGCGTCAGACCCTAGC	Cas9KO_RPL3_EF1a	ATGGAGATCCAGGTGAACGG
CCGACTACCGTCAGACCCTAG	Cas9KO_RPL3_EF1a	ATGGAGATCCAGGTGAACGG
TTGCGACCACGTCAGACCCTA	Cas9KO_DBR1_EF1a	AGATCTTATCCAGCTCGCCG
CTCGTGATTCCGTCAGACCCT	Cas9KO_DBR1_EF1a	AGATCTTATCCAGCTCGCCG
AACCCACCGTCAGACCCTAGC	Cas9KO_INTERGENIC_v3_EF1a	AAGTTGTGAATGAAAAGCCG
CTTGGCACCGTCAGACCCTAG	Cas9KO_INTERGENIC_v3_EF1a	AAGTTGTGAATGAAAAGCCG
AGCTTCGACCGTCAGACCCTA	Cas9KO_INTERGENIC_v4_EF1a	AGTTCTGTTCGATAGATGCC
TAGGACGACGCGTCAGACCCT	Cas9KO_INTERGENIC_v4_EF1a	AGTTCTGTTCGATAGATGCC
CCATACGCGTCAGACCCTAGC	Cas9KO_CD47_UbC	AGCAACAGCGCCGCTACCAG
TCACGACCCGTCAGACCCTAG	Cas9KO_CD47_UbC	AGCAACAGCGCCGCTACCAG
ACTTGCGCTCGTCAGACCCTA	Cas9KO_PLK1_UbC	GTTGGAGCTCTGCCGCCGGA
AGGTGCATGGCGTCAGACCCT	Cas9KO_PLK1_UbC	GTTGGAGCTCTGCCGCCGGA
CAGTCCACGTCAGACCCTAGC	Cas9KO_RPL3_UbC	ATGGAGATCCAGGTGAACGG
AGCAGACACGTCAGACCCTAG	Cas9KO_RPL3_UbC	ATGGAGATCCAGGTGAACGG
CTCCTTGTACGTCAGACCCTA	Cas9KO_DBR1_UbC	AGATCTTATCCAGCTCGCCG
CCCTTCACCACGTCAGACCCT	Cas9KO_DBR1_UbC	AGATCTTATCCAGCTCGCCG
TGGATCCCGTCAGACCCTAGC	Cas9KO_INTERGENIC_v3_UbC	AAGTTGTGAATGAAAAGCCG
CCATTGGTCGTCAGACCCTAG	Cas9KO_INTERGENIC_v3_UbC	AAGTTGTGAATGAAAAGCCG
CCATCCTTGCGTCAGACCCTA	Cas9KO_INTERGENIC_v4_UbC	AGTTCTGTTCGATAGATGCC
ATCGTCGCAACGTCAGACCCT	Cas9KO_INTERGENIC_v4_UbC	AGTTCTGTTCGATAGATGCC
ACTACGCCGTCAGACCCTAGC	Cas9KO_CD47_UbC	AGCAACAGCGCCGCTACCAG
ACCATCGGCGTCAGACCCTAG	Cas9KO_CD47_UbC	AGCAACAGCGCCGCTACCAG
TACGGGAAGCGTCAGACCCTA	Cas9KO_PLK1_UbC	GTTGGAGCTCTGCCGCCGGA
TCGCTCTCACCGTCAGACCCT	Cas9KO_PLK1_UbC	GTTGGAGCTCTGCCGCCGGA
TCGTCGACGTCAGACCCTAGC	Cas9KO_RPL3_UbC	ATGGAGATCCAGGTGAACGG
CGTGAAGCCGTCAGACCCTAG	Cas9KO_RPL3_UbC	ATGGAGATCCAGGTGAACGG
AAACGGCAGCGTCAGACCCTA	Cas9KO_DBR1_UbC	AGATCTTATCCAGCTCGCCG
AACCCTGGACCGTCAGACCCT	Cas9KO_DBR1_UbC	AGATCTTATCCAGCTCGCCG
CACATCGCGTCAGACCCTAGC	Cas9KO_INTERGENIC_v3_UbC	AAGTTGTGAATGAAAAGCCG
AACGAGCTCGTCAGACCCTAG	Cas9KO_INTERGENIC_v3_UbC	AAGTTGTGAATGAAAAGCCG
ACAGCAGCCCGTCAGACCCTA	Cas9KO_INTERGENIC_v4_UbC	AGTTCTGTTCGATAGATGCC
TAACCGCCACCGTCAGACCCT	Cas9KO_INTERGENIC_v4_UbC	AGTTCTGTTCGATAGATGCC
TGTTGGCCGTCCGTATGCAGC	Cas12KO_PLK1_EFS	GACT
CTGGTACTCGTCCGTATGCAG	Cas12KO_PLK1_EFS	GACT
AGTGCGATCCGTCCGTATGCA	Cas12KO_RPL3_EFS	CCTA
TTCGTGGCCTCGTCCGTATGC	Cas12KO_RPL3_EFS	CCTA
CTCCATCCGTCCGTATGCAGC	Cas12KO_DBR1_EFS	GTGC
AGCTTGCGCGTCCGTATGCAG	Cas12KO_DBR1_EFS	GTGC
GACCTACCGCGTCCGTATGCA	Cas12KO_INTERGENIC_v21_EFS	ACTT
CACGAAGGAACGTCCGTATGC	Cas12KO_INTERGENIC_v21_EFS	ACTT
CTGACGTCGTCCGTATGCAGC	Cas12KO_INTERGENIC_v43_EFS	CGAC
CTGTACGTCGTCCGTATGCAG	Cas12KO_INTERGENIC_v43_EFS	CGAC
CCGCTTTATCGTCCGTATGCA	Cas12KO_CD47_EFS	ATAC
CGTAGCTTGGCGTCCGTATGC	Cas12KO_CD47_EFS	ATAC
CCCATCTCGTCCGTATGCAGC	Cas12KO_PLK1_EFS	GACT
CGACTACCCGTCCGTATGCAG	Cas12KO_PLK1_EFS	GACT
CTGGATCCGCGTCCGTATGCA	Cas12KO_RPL3_EFS	CCTA
TTCCGTCAAGCGTCCGTATGC	Cas12KO_RPL3_EFS	CCTA
AGAGTGCCGTCCGTATGCAGC	Cas12KO_DBR1_EFS	GTGC
AATCCCGCCGTCCGTATGCAG	Cas12KO_DBR1_EFS	GTGC
AGCCCTACCCGTCCGTATGCA	Cas12KO_INTERGENIC_v21_EFS	ACTT
TCACTCCTGCCGTCCGTATGC	Cas12KO_INTERGENIC_v21_EFS	ACTT
TTGGGTCCGTCCGTATGCAGC	Cas12KO_INTERGENIC_v43_EFS	CGAC
TTCGGACTCGTCCGTATGCAG	Cas12KO_INTERGENIC_v43_EFS	CGAC
AGTGTGGCGCGTCCGTATGCA	Cas12KO_CD47_EFS	ATAC
CTGCTTCCTCCGTCCGTATGC	Cas12KO_CD47_EFS	ATAC
CATGACCCGTCCGTATGCAGC	Cas12KO_PLK1_PGK	GACT
TCTGGACACGTCCGTATGCAG	Cas12KO_PLK1_PGK	GACT
CAACGAGACCGTCCGTATGCA	Cas12KO_RPL3_PGK	CCTA
TGGGTGATGGCGTCCGTATGC	Cas12KO_RPL3_PGK	CCTA
CCCACAACGTCCGTATGCAGC	Cas12KO_DBR1_PGK	GTGC
TGTTCCCCCGTCCGTATGCAG	Cas12KO_DBR1_PGK	GTGC
CAGCCATCACGTCCGTATGCA	Cas12KO_INTERGENIC_v21_PGK	ACTT
CGTGTGTACGCGTCCGTATGC	Cas12KO_INTERGENIC_v21_PGK	ACTT
CGTGTCACGTCCGTATGCAGC	Cas12KO_INTERGENIC_v43_PGK	CGAC
TACAGCCCCGTCCGTATGCAG	Cas12KO_INTERGENIC_v43_PGK	CGAC
TGCTCAGATCGTCCGTATGCA	Cas12KO_CD47_PGK	ATAC
ACATGCCAGTCGTCCGTATGC	Cas12KO_CD47_PGK	ATAC
AGCGAGTCGTCCGTATGCAGC	Cas12KO_PLK1_PGK	GACT
CATCCCTTCGTCCGTATGCAG	Cas12KO_PLK1_PGK	GACT
CGCATACCGCGTCCGTATGCA	Cas12KO_RPL3_PGK	CCTA
TGCCTGATCACGTCCGTATGC	Cas12KO_RPL3_PGK	CCTA
AACCGCTCGTCCGTATGCAGC	Cas12KO_DBR1_PGK	GTGC
TTCACGGCCGTCCGTATGCAG	Cas12KO_DBR1_PGK	GTGC
ATTGCCGTGCGTCCGTATGCA	Cas12KO_INTERGENIC_v21_PGK	ACTT
AACGGTGCGTCGTCCGTATGC	Cas12KO_INTERGENIC_v21_PGK	ACTT
AGCCTGTCGTCCGTATGCAGC	Cas12KO_INTERGENIC_v43_PGK	CGAC
CCCACTTCCGTCCGTATGCAG	Cas12KO_INTERGENIC_v43_PGK	CGAC
TCGTTCCCTCGTCCGTATGCA	Cas12KO_CD47_PGK	ATAC
TGCCCTTCGACGTCCGTATGC	Cas12KO_CD47_PGK	ATAC
ATCGCGTCGTCCGTATGCAGC	Cas12KO_PLK1_EF1a	GACT
AGACTGGCCGTCCGTATGCAG	Cas12KO_PLK1_EF1a	GACT
TCTCGAGCGCGTCCGTATGCA	Cas12KO_RPL3_EF1a	CCTA
ACCTACGACGCGTCCGTATGC	Cas12KO_RPL3_EF1a	CCTA
CGAAACGCGTCCGTATGCAGC	Cas12KO_DBR1_EF1a	GTGC
TCAGCCAACGTCCGTATGCAG	Cas12KO_DBR1_EF1a	GTGC
TCGTGACCCCGTCCGTATGCA	Cas12KO_INTERGENIC_v21_EF1a	ACTT
TCCATCCCAGCGTCCGTATGC	Cas12KO_INTERGENIC_v21_EF1a	ACTT
ACGGTGACGTCCGTATGCAGC	Cas12KO_INTERGENIC_v43_EF1a	CGAC
CGAGTCTGCGTCCGTATGCAG	Cas12KO_INTERGENIC_v43_EF1a	CGAC
CGGATAGTACGTCCGTATGCA	Cas12KO_CD47_EF1a	ATAC
CTTGGGTTGTCGTCCGTATGC	Cas12KO_CD47_EF1a	ATAC
CTAGGTCCGTCCGTATGCAGC	Cas12KO_PLK1_EF1a	GACT
TTCCAGGACGTCCGTATGCAG	Cas12KO_PLK1_EF1a	GACT
CGCCATACGCGTCCGTATGCA	Cas12KO_RPL3_EF1a	CCTA
TGGTACCACGCGTCCGTATGC	Cas12KO_RPL3_EF1a	CCTA
AGCAGTGCGTCCGTATGCAGC	Cas12KO_DBR1_EF1a	GTGC
CCGACTACCGTCCGTATGCAG	Cas12KO_DBR1_EF1a	GTGC
TTGCGACCACGTCCGTATGCA	Cas12KO_INTERGENIC_v21_EF1a	ACTT
CTCGTGATTCCGTCCGTATGC	Cas12KO_INTERGENIC_v21_EF1a	ACTT
AACCCACCGTCCGTATGCAGC	Cas12KO_INTERGENIC_v43_EF1a	CGAC
CTTGGCACCGTCCGTATGCAG	Cas12KO_INTERGENIC_v43_EF1a	CGAC
AGCTTCGACCGTCCGTATGCA	Cas12KO_CD47_EF1a	ATAC
TAGGACGACGCGTCCGTATGC	Cas12KO_CD47_EF1a	ATAC
CCATACGCGTCCGTATGCAGC	Cas12KO_PLK1_UbC	GACT
TCACGACCCGTCCGTATGCAG	Cas12KO_PLK1_UbC	GACT
ACTTGCGCTCGTCCGTATGCA	Cas12KO_RPL3_UbC	CCTA
AGGTGCATGGCGTCCGTATGC	Cas12KO_RPL3_UbC	CCTA
CAGTCCACGTCCGTATGCAGC	Cas12KO_DBR1_UbC	GTGC
AGCAGACACGTCCGTATGCAG	Cas12KO_DBR1_UbC	GTGC
CTCCTTGTACGTCCGTATGCA	Cas12KO_INTERGENIC_v21_UbC	ACTT
CCCTTCACCACGTCCGTATGC	Cas12KO_INTERGENIC_v21_UbC	ACTT
TGGATCCCGTCCGTATGCAGC	Cas12KO_INTERGENIC_v43_UbC	CGAC
CCATTGGTCGTCCGTATGCAG	Cas12KO_INTERGENIC_v43_UbC	CGAC
CCATCCTTGCGTCCGTATGCA	Cas12KO_CD47_UbC	ATAC
ATCGTCGCAACGTCCGTATGC	Cas12KO_CD47_UbC	ATAC
ACTACGCCGTCCGTATGCAGC	Cas12KO_PLK1_UbC	GACT
ACCATCGGCGTCCGTATGCAG	Cas12KO_PLK1_UbC	GACT
TACGGGAAGCGTCCGTATGCA	Cas12KO_RPL3_UbC	CCTA
TCGCTCTCACCGTCCGTATGC	Cas12KO_RPL3_UbC	CCTA
TCGTCGACGTCCGTATGCAGC	Cas12KO_DBR1_UbC	GTGC
CGTGAAGCCGTCCGTATGCAG	Cas12KO_DBR1_UbC	GTGC
AAACGGCAGCGTCCGTATGCA	Cas12KO_INTERGENIC_v21_UbC	ACTT
AACCCTGGACCGTCCGTATGC	Cas12KO_INTERGENIC_v21_UbC	ACTT
CACATCGCGTCCGTATGCAGC	Cas12KO_INTERGENIC_v43_UbC	CGAC
AACGAGCTCGTCCGTATGCAG	Cas12KO_INTERGENIC_v43_UbC	CGAC
ACAGCAGCCCGTCCGTATGCA	Cas12KO_CD47_UbC	ATAC
TAACCGCCACCGTCCGTATGC	Cas12KO_CD47_UbC	ATAC
TGTTGGCCGTCCTTCTCGAGC	Cas9i_CD47_EFS	CAGCAACAGCGCCGCTACCA
CTGGTACTCGTCCTTCTCGAG	Cas9i_CD47_EFS	CAGCAACAGCGCCGCTACCA
AGTGCGATCCGTCCTTCTCGA	Cas9i_PLK1_EFS	TGAGTGCTGCAGTGACTGCA
TTCGTGGCCTCGTCCTTCTCG	Cas9i_PLK1_EFS	TGAGTGCTGCAGTGACTGCA
CTCCATCCGTCCTTCTCGAGC	Cas9i_RPL3_EFS	GGATTCAGCCGTGCCGACGC
AGCTTGCGCGTCCTTCTCGAG	Cas9i_RPL3_EFS	GGATTCAGCCGTGCCGACGC
GACCTACCGCGTCCTTCTCGA	Cas9i_DBR1_EFS	CCCTACACCACAGCCAGCCC
CACGAAGGAACGTCCTTCTCG	Cas9i_DBR1_EFS	CCCTACACCACAGCCAGCCC
CTGACGTCGTCCTTCTCGAGC	Cas9i_INTERGENIC_v3_EFS	ATTTACGGAAGAGAGTATCG
CTGTACGTCGTCCTTCTCGAG	Cas9i_INTERGENIC_v3_EFS	ATTTACGGAAGAGAGTATCG
CCGCTTTATCGTCCTTCTCGA	Cas9i_INTERGENIC_v4_EFS	CGGGGGTTCCAGGCGCACTT
CGTAGCTTGGCGTCCTTCTCG	Cas9i_INTERGENIC_v4_EFS	CGGGGGTTCCAGGCGCACTT
CCCATCTCGTCCTTCTCGAGC	Cas9i_CD47_EFS	CAGCAACAGCGCCGCTACCA
CGACTACCCGTCCTTCTCGAG	Cas9i_CD47_EFS	CAGCAACAGCGCCGCTACCA
CTGGATCCGCGTCCTTCTCGA	Cas9i_PLK1_EFS	TGAGTGCTGCAGTGACTGCA
TTCCGTCAAGCGTCCTTCTCG	Cas9i_PLK1_EFS	TGAGTGCTGCAGTGACTGCA
AGAGTGCCGTCCTTCTCGAGC	Cas9i_RPL3_EFS	GGATTCAGCCGTGCCGACGC
AATCCCGCCGTCCTTCTCGAG	Cas9i_RPL3_EFS	GGATTCAGCCGTGCCGACGC
AGCCCTACCCGTCCTTCTCGA	Cas9i_DBR1_EFS	CCCTACACCACAGCCAGCCC
TCACTCCTGCCGTCCTTCTCG	Cas9i_DBR1_EFS	CCCTACACCACAGCCAGCCC
TTGGGTCCGTCCTTCTCGAGC	Cas9i_INTERGENIC_v3_EFS	ATTTACGGAAGAGAGTATCG
TTCGGACTCGTCCTTCTCGAG	Cas9i_INTERGENIC_v3_EFS	ATTTACGGAAGAGAGTATCG
AGTGTGGCGCGTCCTTCTCGA	Cas9i_INTERGENIC_v4_EFS	CGGGGGTTCCAGGCGCACTT
CTGCTTCCTCCGTCCTTCTCG	Cas9i_INTERGENIC_v4_EFS	CGGGGGTTCCAGGCGCACTT
CATGACCCGTCCTTCTCGAGC	Cas9i_CD47_PGK	CAGCAACAGCGCCGCTACCA
TCTGGACACGTCCTTCTCGAG	Cas9i_CD47_PGK	CAGCAACAGCGCCGCTACCA
CAACGAGACCGTCCTTCTCGA	Cas9i_PLK1_PGK	TGAGTGCTGCAGTGACTGCA
TGGGTGATGGCGTCCTTCTCG	Cas9i_PLK1_PGK	TGAGTGCTGCAGTGACTGCA
CCCACAACGTCCTTCTCGAGC	Cas9i_RPL3_PGK	GGATTCAGCCGTGCCGACGC
TGTTCCCCCGTCCTTCTCGAG	Cas9i_RPL3_PGK	GGATTCAGCCGTGCCGACGC
CAGCCATCACGTCCTTCTCGA	Cas9i_DBR1_PGK	CCCTACACCACAGCCAGCCC
CGTGTGTACGCGTCCTTCTCG	Cas9i_DBR1_PGK	CCCTACACCACAGCCAGCCC
CGTGTCACGTCCTTCTCGAGC	Cas9i_INTERGENIC_v3_PGK	ATTTACGGAAGAGAGTATCG
TACAGCCCCGTCCTTCTCGAG	Cas9i_INTERGENIC_v3_PGK	ATTTACGGAAGAGAGTATCG
TGCTCAGATCGTCCTTCTCGA	Cas9i_INTERGENIC_v4_PGK	CGGGGGTTCCAGGCGCACTT
ACATGCCAGTCGTCCTTCTCG	Cas9i_INTERGENIC_v4_PGK	CGGGGGTTCCAGGCGCACTT
AGCGAGTCGTCCTTCTCGAGC	Cas9i_CD47_PGK	CAGCAACAGCGCCGCTACCA
CATCCCTTCGTCCTTCTCGAG	Cas9i_CD47_PGK	CAGCAACAGCGCCGCTACCA
CGCATACCGCGTCCTTCTCGA	Cas9i_PLK1_PGK	TGAGTGCTGCAGTGACTGCA
TGCCTGATCACGTCCTTCTCG	Cas9i_PLK1_PGK	TGAGTGCTGCAGTGACTGCA
AACCGCTCGTCCTTCTCGAGC	Cas9i_RPL3_PGK	GGATTCAGCCGTGCCGACGC
TTCACGGCCGTCCTTCTCGAG	Cas9i_RPL3_PGK	GGATTCAGCCGTGCCGACGC
ATTGCCGTGCGTCCTTCTCGA	Cas9i_DBR1_PGK	CCCTACACCACAGCCAGCCC
AACGGTGCGTCGTCCTTCTCG	Cas9i_DBR1_PGK	CCCTACACCACAGCCAGCCC
AGCCTGTCGTCCTTCTCGAGC	Cas9i_INTERGENIC_v3_PGK	ATTTACGGAAGAGAGTATCG
CCCACTTCCGTCCTTCTCGAG	Cas9i_INTERGENIC_v3_PGK	ATTTACGGAAGAGAGTATCG
TCGTTCCCTCGTCCTTCTCGA	Cas9i_INTERGENIC_v4_PGK	CGGGGGTTCCAGGCGCACTT
TGCCCTTCGACGTCCTTCTCG	Cas9i_INTERGENIC_v4_PGK	CGGGGGTTCCAGGCGCACTT
ATCGCGTCGTCCTTCTCGAGC	Cas9i_CD47_EF1a	CAGCAACAGCGCCGCTACCA
AGACTGGCCGTCCTTCTCGAG	Cas9i_CD47_EF1a	CAGCAACAGCGCCGCTACCA
TCTCGAGCGCGTCCTTCTCGA	Cas9i_PLK1_EF1a	TGAGTGCTGCAGTGACTGCA
ACCTACGACGCGTCCTTCTCG	Cas9i_PLK1_EF1a	TGAGTGCTGCAGTGACTGCA
CGAAACGCGTCCTTCTCGAGC	Cas9i_RPL3_EF1a	GGATTCAGCCGTGCCGACGC
TCAGCCAACGTCCTTCTCGAG	Cas9i_RPL3_EF1a	GGATTCAGCCGTGCCGACGC
TCGTGACCCCGTCCTTCTCGA	Cas9i_DBR1_EF1a	CCCTACACCACAGCCAGCCC
TCCATCCCAGCGTCCTTCTCG	Cas9i_DBR1_EF1a	CCCTACACCACAGCCAGCCC
ACGGTGACGTCCTTCTCGAGC	Cas9i_INTERGENIC_v3_EF1a	ATTTACGGAAGAGAGTATCG
CGAGTCTGCGTCCTTCTCGAG	Cas9i_INTERGENIC_v3_EF1a	ATTTACGGAAGAGAGTATCG
CGGATAGTACGTCCTTCTCGA	Cas9i_INTERGENIC_v4_EF1a	CGGGGGTTCCAGGCGCACTT
CTTGGGTTGTCGTCCTTCTCG	Cas9i_INTERGENIC_v4_EF1a	CGGGGGTTCCAGGCGCACTT
CTAGGTCCGTCCTTCTCGAGC	Cas9i_CD47_EF1a	CAGCAACAGCGCCGCTACCA
TTCCAGGACGTCCTTCTCGAG	Cas9i_CD47_EF1a	CAGCAACAGCGCCGCTACCA
CGCCATACGCGTCCTTCTCGA	Cas9i_PLK1_EF1a	TGAGTGCTGCAGTGACTGCA
TGGTACCACGCGTCCTTCTCG	Cas9i_PLK1_EF1a	TGAGTGCTGCAGTGACTGCA
AGCAGTGCGTCCTTCTCGAGC	Cas9i_RPL3_EF1a	GGATTCAGCCGTGCCGACGC
CCGACTACCGTCCTTCTCGAG	Cas9i_RPL3_EF1a	GGATTCAGCCGTGCCGACGC
TTGCGACCACGTCCTTCTCGA	Cas9i_DBR1_EF1a	CCCTACACCACAGCCAGCCC
CTCGTGATTCCGTCCTTCTCG	Cas9i_DBR1_EF1a	CCCTACACCACAGCCAGCCC
AACCCACCGTCCTTCTCGAGC	Cas9i_INTERGENIC_v3_EF1a	ATTTACGGAAGAGAGTATCG
CTTGGCACCGTCCTTCTCGAG	Cas9i_INTERGENIC_v3_EF1a	ATTTACGGAAGAGAGTATCG
AGCTTCGACCGTCCTTCTCGA	Cas9i_INTERGENIC_v4_EF1a	CGGGGGTTCCAGGCGCACTT
TAGGACGACGCGTCCTTCTCG	Cas9i_INTERGENIC_v4_EF1a	CGGGGGTTCCAGGCGCACTT
CCATACGCGTCCTTCTCGAGC	Cas9i_CD47_UbC	CAGCAACAGCGCCGCTACCA
TCACGACCCGTCCTTCTCGAG	Cas9i_CD47_UbC	CAGCAACAGCGCCGCTACCA
ACTTGCGCTCGTCCTTCTCGA	Cas9i_PLK1_UbC	TGAGTGCTGCAGTGACTGCA
AGGTGCATGGCGTCCTTCTCG	Cas9i_PLK1_UbC	TGAGTGCTGCAGTGACTGCA
CAGTCCACGTCCTTCTCGAGC	Cas9i_RPL3_UbC	GGATTCAGCCGTGCCGACGC
AGCAGACACGTCCTTCTCGAG	Cas9i_RPL3_UbC	GGATTCAGCCGTGCCGACGC
CTCCTTGTACGTCCTTCTCGA	Cas9i_DBR1_UbC	CCCTACACCACAGCCAGCCC
CCCTTCACCACGTCCTTCTCG	Cas9i_DBR1_UbC	CCCTACACCACAGCCAGCCC
TGGATCCCGTCCTTCTCGAGC	Cas9i_INTERGENIC_v3_UbC	ATTTACGGAAGAGAGTATCG
CCATTGGTCGTCCTTCTCGAG	Cas9i_INTERGENIC_v3_UbC	ATTTACGGAAGAGAGTATCG
CCATCCTTGCGTCCTTCTCGA	Cas9i_INTERGENIC_v4_UbC	CGGGGGTTCCAGGCGCACTT
ATCGTCGCAACGTCCTTCTCG	Cas9i_INTERGENIC_v4_UbC	CGGGGGTTCCAGGCGCACTT
ACTACGCCGTCCTTCTCGAGC	Cas9i_CD47_UbC	CAGCAACAGCGCCGCTACCA
ACCATCGGCGTCCTTCTCGAG	Cas9i_CD47_UbC	CAGCAACAGCGCCGCTACCA
TACGGGAAGCGTCCTTCTCGA	Cas9i_PLK1_UbC	TGAGTGCTGCAGTGACTGCA
TCGCTCTCACCGTCCTTCTCG	Cas9i_PLK1_UbC	TGAGTGCTGCAGTGACTGCA
TCGTCGACGTCCTTCTCGAGC	Cas9i_RPL3_UbC	GGATTCAGCCGTGCCGACGC
CGTGAAGCCGTCCTTCTCGAG	Cas9i_RPL3_UbC	GGATTCAGCCGTGCCGACGC
AAACGGCAGCGTCCTTCTCGA	Cas9i_DBR1_UbC	CCCTACACCACAGCCAGCCC
AACCCTGGACCGTCCTTCTCG	Cas9i_DBR1_UbC	CCCTACACCACAGCCAGCCC
CACATCGCGTCCTTCTCGAGC	Cas9i_INTERGENIC_v3_UbC	ATTTACGGAAGAGAGTATCG
AACGAGCTCGTCCTTCTCGAG	Cas9i_INTERGENIC_v3_UbC	ATTTACGGAAGAGAGTATCG
ACAGCAGCCCGTCCTTCTCGA	Cas9i_INTERGENIC_v4_UbC	CGGGGGTTCCAGGCGCACTT
TAACCGCCACCGTCCTTCTCG	Cas9i_INTERGENIC_v4_UbC	CGGGGGTTCCAGGCGCACTT

### Sheet: Replicate correlations
	Pearson's r
Untreated	0.88
CD47	0.67
